# Genomic variation during culture-adaptation of genetically complex *Plasmodium falciparum* clinical isolates

**DOI:** 10.1101/2022.09.14.507918

**Authors:** Antoine Claessens, Lindsay B. Stewart, Eleanor Drury, Ambroise D. Ahouidi, Alfred Amambua-Ngwa, Mahamadou Diakite, Dominic P. Kwiatkowski, Gordon A. Awandare, David J. Conway

**Author notes:** Corresponding authors: Dr Antoine Claessens; Prof David Conway.

## Abstract

Experimental studies on the biology of malaria parasites have been mostly based on laboratory-adapted lines, but there is limited understanding of how these may differ from parasites in natural infections. Loss-of-function mutants have previously been shown to emerge during culture of some *Plasmodium falciparum* clinical isolates, in analyses that focused on single-genotype infections. The present study included a broader array of isolates, mostly representing multiple-genotype infections which are more typical in areas where malaria is highly endemic. Genome sequence data from multiple time points during several months of culture adaptation of 28 West African isolates were analysed, including previously available sequences along with new genome sequences from additional isolates and timepoints. Some genetically complex isolates eventually became fixed over time to single surviving genotypes in culture, whereas others retained diversity although proportions of genotypes varied over time. Drug-resistance allele frequencies did not show overall directional changes, suggesting that resistance-associated costs are not the main causes of fitness differences among parasites in culture. Loss-of-function mutants emerged during culture in several of the multiple-genotype isolates, affecting genes (including *AP2-HS, EPAC* and *SRPK1*) for which loss-of-function mutants were previously seen to emerge in single-genotype isolates. Parasite clones were derived by limiting dilution from six of the isolates, and sequencing identified *de novo* variants not detected in the bulk isolate sequences. Interestingly, most of these were nonsense mutants and frameshifts disrupting the coding sequence of *EPAC*, the gene with the largest number of independent nonsense mutants previously identified in laboratory-adapted lines. Analysis of Identity-By-Descent to explore relatedness among clones revealed co-occurring non-identical sibling parasites, illustrative of the natural genetic structure within parasite populations.
