## Supplementary Table S1 for "Genomic variation during culture-adaptation of genetically complex *Plasmodium falciparum* clinical isolates"

### Sheet: Supp Table S1
Supplementary Table S1. Sources, accession numbers, and summary indices of genomes of all isolates at each sequenced timepoint
Country	Location	SampleID	Days in culture	Data source	SangerID	ENA accession number	Percentage_of_genome_Callable	Fws fixation index
Sénégal	Pikine	INV231_Day018	18	Stewart et al. 2020	SPT18853	ERR2496523	53.84	0.989
Sénégal	Pikine	INV231_Day067	67	Stewart et al. 2020	SPT18854	ERR2496524	64.02	0.986
Sénégal	Pikine	INV231_Day100	100	Stewart et al. 2020	SPT18855	ERR2234992	86.49	0.985
Guinea	Faranah	INV246_Day016	16	This study	SPT18844	ERR2496521	82.12	0.666
Guinea	Faranah	INV246_Day045	45	This study	SPT18845	ERR2436117,ERR2436129,ERR2436141	91.36	0.705
Guinea	Faranah	INV246_Day076	76	This study	SPT18846	ERR2234991	88.05	0.951
Guinea	Faranah	INV249_Day016	16	This study	SPT18847	ERR2508999	91.05	0.98
Guinea	Faranah	INV249_Day045	45	Stewart et al. 2020	SPT18848	ERR2509000	90.02	0.963
Guinea	Faranah	INV249_Day076	76	Stewart et al. 2020	SPT18849	ERR2436118,ERR2436130,ERR2436142	90.53	0.983
Mali	Nioro	INV250_Day016	16	Stewart et al. 2020	SPT18850	ERR2509001	91.55	0.793
Mali	Nioro	INV250_Day045	45	This study	SPT18851	ERR2509004	91.11	0.976
Mali	Nioro	INV250_Day076	76	Stewart et al. 2020	SPT18852	ERR2496522	84.3	0.984
Ghana	Navrongo	INV271_Day025	25	This study	SPT18770	ERR2234984	86.72	0.987
Ghana	Navrongo	INV271_Day078	78	This study	SPT18771	ERR2496504	53.91	0.992
Ghana	Navrongo	INV271_Day153	153	This study	SPT18820	ERR2234997	88.66	0.987
Ghana	Navrongo	INV271_Day204	204	Stewart et al. 2020	SPT18856	ERR2496525	56.55	0.991
Ghana	Navrongo	INV271_CloneA3	204	Stewart et al. 2020	SPT18859	ERR2496527	55.58	0.99
Ghana	Navrongo	INV271_CloneE6	204	Stewart et al. 2020	SPT18857	ERR2496526	63.41	0.992
Ghana	Navrongo	INV272_Day000	0	This study	SPT18883	ERR2509011,ERS311772	71.3	0.838
Ghana	Navrongo	INV272_Day025	25	This study	SPT18772	ERR2234970	89.41	0.975
Ghana	Navrongo	INV272_Day078	78	This study	SPT18773	ERR2508979	91.09	0.985
Ghana	Navrongo	INV272_Day153	153	This study	SPT18821	ERR2508991	91.09	0.972
Ghana	Navrongo	INV273_Day000	0	This study	SPT18882	ERR2234998	89.05	0.985
Ghana	Navrongo	INV273_Day025	25	This study	SPT18774	ERR2234999	89.4	0.812
Ghana	Navrongo	INV273_Day078	78	This study	SPT18775	ERR2508980	90.93	0.984
Ghana	Navrongo	INV273_Day153	153	This study	SPT18822	ERR2496509	65.22	0.99
Ghana	Navrongo	INV274_Day000	0	This study	PF0720-C	ERS311778	83.56	0.281
Ghana	Navrongo	INV274_Day025	25	This study	SPT18776	ERR2235001	89.33	0.304
Ghana	Navrongo	INV274_Day078	78	This study	SPT18777	ERR2508981	91.85	0.472
Ghana	Navrongo	INV274_Day153	153	This study	SPT18823	ERR2496510	52.63	0.995
Ghana	Navrongo	INV275_Day025	25	This study	SPT18778	ERR2234972	88.67	0.762
Ghana	Navrongo	INV275_Day078	78	Stewart et al. 2020	SPT18779	ERR2234974	86.89	0.829
Ghana	Navrongo	INV275_Day153	153	This study	SPT18824	ERR2496511	63.05	0.99
Ghana	Navrongo	INV276_Day025	25	Stewart et al. 2020	SPT18780	ERR2436108,ERR2436120,ERR2436132	91.34	0.748
Ghana	Navrongo	INV276_Day078	78	Stewart et al. 2020	SPT18781	ERR2508982	91.41	0.88
Ghana	Navrongo	INV276_Day153	153	Stewart et al. 2020	SPT18825	ERR2496512	61.14	0.857
Ghana	Navrongo	INV277_Day025	25	This study	SPT18782	ERR2508983	91.13	0.617
Ghana	Navrongo	INV277_Day078	78	This study	SPT18783	ERR2234976	87.44	0.976
Ghana	Navrongo	INV278_Day025	25	This study	SPT18784	ERR2235003	88.99	0.534
Ghana	Navrongo	INV278_Day078	78	This study	SPT18785	ERR2508984	90.99	0.975
Ghana	Navrongo	INV278_Day153	153	Stewart et al. 2020	SPT18826	ERR2234986	89.63	0.99
Ghana	Navrongo	INV278_CloneB1	204	Stewart et al. 2020	SPT18863	ERR2509008	90.69	0.984
Ghana	Navrongo	INV278_CloneB10	204	Stewart et al. 2020	SPT18861	ERR2509006	90.74	0.952
Ghana	Navrongo	INV278_CloneF10	204	This study	SPT18862	ERR2509007	90.55	0.98
Ghana	Navrongo	INV279_Day025	25	This study	SPT18786	ERR2234978	88.87	0.837
Ghana	Navrongo	INV279_Day078	78	Stewart et al. 2020	SPT18787	ERR2235005	88.03	0.544
Ghana	Navrongo	INV279_Day153	153	Stewart et al. 2020	SPT18827	ERR2508992	89.9	0.916
Ghana	Navrongo	INV280_Day000	0	This study	SPT18886	ERR2509012,ERS311771	70.06	0.883
Ghana	Navrongo	INV280_Day025	25	Stewart et al. 2020	SPT18788	ERR2234980	87.98	0.971
Ghana	Navrongo	INV280_Day078	78	Stewart et al. 2020	SPT18789	ERR2234982	88.65	0.957
Ghana	Navrongo	INV280_Day153	153	This study	SPT18828	ERR2234987	88.21	0.976
Ghana	Navrongo	INV280_Day204	204	Stewart et al. 2020	SPT18864	ERR2496529	61.85	0.982
Ghana	Navrongo	INV280_CloneC8	204	Stewart et al. 2020	SPT18865	ERR2496530	56.62	0.98
Ghana	Navrongo	INV280_CloneE5	204	This study	SPT18866	ERR2496531	54.41	0.983
Ghana	Navrongo	INV280_CloneF10	204	Stewart et al. 2020	SPT18867	ERR2496532	60.43	0.976
Ghana	Navrongo	INV281_Day000	0	This study	SPT18887	ERR2509002	90.29	0.443
Ghana	Navrongo	INV281_Day025	25	This study	SPT18790	ERR2234985	88.54	0.278
Ghana	Navrongo	INV281_Day078	78	Stewart et al. 2020	SPT18791	ERR2234971	88.54	0.912
Ghana	Navrongo	INV282_Day000	0	This study	SPT18880	ERR2234994	89.7	0.62
Ghana	Navrongo	INV282_Day025	25	Stewart et al. 2020	SPT18792	ERR2234973	88.29	0.364
Ghana	Navrongo	INV282_Day078	78	Stewart et al. 2020	SPT18793	ERR2234975	88.42	0.789
Ghana	Navrongo	INV282_Day153	153	Stewart et al. 2020	SPT18830	ERR2508993	91.33	0.661
Ghana	Navrongo	INV284_Day025	25	Stewart et al. 2020	SPT18796	ERR2436109,ERR2436121,ERR2436133	90.68	0.727
Ghana	Navrongo	INV284_Day078	78	Stewart et al. 2020	SPT18797	ERR2234977	86.97	0.516
Ghana	Navrongo	INV284_Day153	153	Stewart et al. 2020	SPT18832	ERR2496515	68.71	0.957
Ghana	Navrongo	INV285_Day025	25	This study	SPT18798	ERR2235006	89.64	0.382
Ghana	Navrongo	INV285_Day078	78	Stewart et al. 2020	SPT18799	ERR2235007	89.86	0.607
Ghana	Navrongo	INV285_Day153	153	Stewart et al. 2020	SPT18833	ERR2496516	52.58	0.984
Ghana	Navrongo	INV286_Day000	0	This study	PF0711-C	ERS311769	86.99	0.575
Ghana	Navrongo	INV286_Day025	25	Stewart et al. 2020	SPT18800	ERR2508986	91.14	0.639
Ghana	Navrongo	INV286_Day078	78	Stewart et al. 2020	SPT18801	ERR2436110,ERR2436122,ERR2436134	90.78	0.94
Ghana	Navrongo	INV286_Day153	153	Stewart et al. 2020	SPT18834	ERR2234989	88.98	0.867
Ghana	Navrongo	INV286_Day204	204	Stewart et al. 2020	SPT18868	ERR2496533	63.28	0.763
Ghana	Navrongo	INV286_CloneA4	204	Stewart et al. 2020	SPT18869	ERR2509009	90.73	0.979
Ghana	Navrongo	INV286_CloneB10	204	Stewart et al. 2020	SPT18871	ERR2496534	57.68	0.986
Ghana	Navrongo	INV286_CloneF1	204	This study	SPT18870	ERR2509010	90.96	0.976
Ghana	Navrongo	INV287_Day000	0	This study	PF0715-C	ERS311773	85.98	0.989
Ghana	Navrongo	INV287_Day025	25	Stewart et al. 2020	SPT18802	ERR2235008	88.62	0.985
Ghana	Navrongo	INV287_Day078	78	Stewart et al. 2020	SPT18803	ERR2234979	88.93	0.989
Ghana	Navrongo	INV287_Day153	153	Stewart et al. 2020	SPT18835	ERR2508994	90.29	0.98
Ghana	Navrongo	INV288_Day000	0	This study	SPT18881	ERR2234996	90.26	0.289
Ghana	Navrongo	INV288_Day025	25	Stewart et al. 2020	SPT18804	ERR2436111,ERR2436123,ERR2436135	91.32	0.293
Ghana	Navrongo	INV288_Day078	78	Stewart et al. 2020	SPT18805	ERR2508987	90.68	0.71
Ghana	Navrongo	INV288_Day153	153	Stewart et al. 2020	SPT18836	ERR2496517	65.28	0.99
Ghana	Navrongo	INV289_Day025	25	Stewart et al. 2020	SPT18806	ERR2508988	91.02	0.985
Ghana	Navrongo	INV289_Day078	78	Stewart et al. 2020	SPT18807	ERR2508989	90.92	0.979
Ghana	Navrongo	INV290_Day000	0	This study	SPT18884	ERR2234988	89.48	0.564
Ghana	Navrongo	INV290_Day025	25	Stewart et al. 2020	SPT18808	ERR2436112,ERR2436124,ERR2436136	91.6	0.413
Ghana	Navrongo	INV290_Day078	78	Stewart et al. 2020	SPT18809	ERR2234981	88.59	0.884
Ghana	Navrongo	INV290_Day153	153	Stewart et al. 2020	SPT18838	ERR2496519	57.55	0.987
Ghana	Navrongo	INV291_Day000	0	This study	SPT18890	ERR2234995	89.54	0.979
Ghana	Navrongo	INV291_Day025	25	This study	SPT18810	ERR2235009	89.84	0.477
Ghana	Navrongo	INV291_Day078	78	This study	SPT18811	ERR2235000	88.92	0.978
Ghana	Navrongo	INV291_Day153	153	Stewart et al. 2020	SPT18839	ERR2508995	90.01	0.951
Ghana	Navrongo	INV292_Day000	0	This study	PF0691-C	ERS311749	87.97	0.992
Ghana	Navrongo	INV292_Day025	25	This study	SPT18812	ERR2234983	88.25	0.986
Ghana	Navrongo	INV292_Day078	78	This study	SPT18813	ERR2496506	51.14	0.994
Ghana	Navrongo	INV292_Day153	153	This study	SPT18840	ERR2496520	62.75	0.99
Ghana	Navrongo	INV293_Day025	25	Stewart et al. 2020	SPT18814	ERR2235002	89.21	0.961
Ghana	Navrongo	INV293_Day078	78	Stewart et al. 2020	SPT18815	ERR2235004	89.35	0.989
Ghana	Navrongo	INV293_Day153	153	Stewart et al. 2020	SPT18841	ERR2508996	90.87	0.973
Ghana	Navrongo	INV293_Day204	204	Stewart et al. 2020	SPT18872	ERR2496535	66.43	0.989
Ghana	Navrongo	INV293_CloneF10	204	This study	SPT18874	ERR2496537	64.05	0.991
Ghana	Navrongo	INV293_CloneG1	204	Stewart et al. 2020	SPT18873	ERR2496536	63.86	0.989
Ghana	Navrongo	INV293_CloneG4	204	This study	SPT18875	ERR2496538	70.87	0.99
Ghana	Navrongo	INV294_Day025	25	Stewart et al. 2020	SPT18816	ERR2508990	65.46	NA
Ghana	Navrongo	INV294_Day078	78	Stewart et al. 2020	SPT18817	ERR2496507	NA	0.237
Ghana	Navrongo	INV294_Day153	153	Stewart et al. 2020	SPT18842	ERR2508997	91.99	0.338
Ghana	Navrongo	INV296_Day025	25	Stewart et al. 2020	SPT18818	ERR2436114,ERR2436126,ERR2436138	90.72	0.991
Ghana	Navrongo	INV296_Day078	78	Stewart et al. 2020	SPT18819	ERR2496508	53.35	0.991
Ghana	Navrongo	INV296_CloneA3	204	This study	SPT18877	ERR2496540	52.09	0.987
Ghana	Navrongo	INV296_CloneF2	204	Stewart et al. 2020	SPT18879	ERR2496542	62.89	0.989
Ghana	Navrongo	INV296_CloneG1	204	Stewart et al. 2020	SPT18878	ERR2496541	58.43	0.991
Reference for source of previous data: Stewart et al. 2020 Intrinsic multiplication rate variation and plasticity of human blood stage malaria parasites. Communications Biology 3:624
